# An *in vivo* knockdown strategy reveals multiple functions for circMbl

**DOI:** 10.1101/483271

**Authors:** Nagarjuna Reddy Pamudurti, Vinay Vikas Konakondla-Jacob, Aishwarya Krishnamoorthy, Reut Ashwal-Fluss, Osnat Bartok, Stas Wüst, Katerina Seitz, Roni Maya, Noam Lerner, Ines Lucia Patop, Silvio Rizzoli, Tsevi Beautus, Sebastian Kadener

## Abstract

Circular RNAs (circRNAs) are highly abundant and evolutionary conserved RNAs of mostly unknown functions. circRNAs are enriched in the brain and accumulate with age in flies, worms and mice. Despite their abundance, little is known about their functions, especially in the context of whole organisms. Here we report the development and use of shRNAs to knock down and study the function of circMbl, the most abundant circRNA in *Drosophila.* This circRNA is highly conserved through evolution and is generated from the locus of the essential splicing factor *muscleblind* (*mbl*). Briefly, we generated flies in which circMbl is reduced more than 90% without measurable off-target effects in the hosting gene as well as in other RNAs. These flies display specific defects that suggest roles of circMbl in muscle and neural tissues during development and in adult flies. More specifically, whole organism downregulation of circMbl leads to male developmental lethality, altered gene expression, behavioral defects, wing posture- and flight defects. Moreover, these phenotypes are recapitulated by a second shRNA targeting circMbl. Importantly, knockdown and overexpression of circMbl affect mostly the same genes but in the opposite direction. Last but not least, downregulation of circMbl in the fly central nervous system caused abnormal synaptic function. Together, our results demonstrate the functionality of circMbl at the organismal level likely by acting in multiple tissues. Moreover, here we provide the first proof of functionality of circRNAs in *Drosophila* as well as a methodological approach that enables the comprehensive study of circRNAs *in vivo*.

**SIGNIFICANCE STATEMENT:** Circular RNAs (circRNAs) are highly abundant and evolutionary conserved RNAs of mostly unknown functions. Here we report the development and use of a shRNA-based system to knockdown specific circRNAs *in vivo*. We generated flies in which circMbl, the most abundant circRNA is reduced more than 90% without measurable off-target effects. These flies display male developmental lethality, altered gene expression, behavioral defects, wing posture- and flight defects. These phenotypes are recapitulated by a second shRNA targeting circMbl. Moreover, downregulation of circMbl in the fly central nervous system caused abnormal synaptic function. Together, our results demonstrate the functionality of circMbl at the organismal level and provide a methodological approach that enables the comprehensive study of circRNAs *in vivo*.
