## Supplementary material for "An *in vivo* knockdown strategy reveals multiple functions for circMbl"

### Sheet: sig_genes_all.csv
Table S1. Differentially expressed genes in circMbl KD strain
	Gene Name	circMbl KD
1288	MtnD	-6.2654
1361	Obp99d	-4.35902
449	CG30083	-4.07331
68	AttB	-3.42408
1477	roX1	-2.77745
1404	phr	-2.64246
993	Cyp4s3	-2.36012
106	CecC	-2.26235
538	CG33470	-1.73438
1168	IMPPP	-1.73438
1400	PGRP-SD	-1.67712
424	CG2217	-1.62929
1317	NimB1	-1.62135
172	CG11741	-1.48261
636	CG42807	-1.41241
645	CG43202	-1.29348
1104	GNBP-like3	-1.26649
1284	mthl8	-1.26279
1398	PGRP-SB1	-1.22248
1453	Reph	-1.22089
1105	Gnmt	-1.19469
688	CG4927	-1.17761
1286	MtnA	-1.15532
1162	IM23	-1.14187
241	CG13641	-1.1006
1159	IM1	-1.07348
591	CG3714	-0.985266
308	CG15093	-0.929122
917	Cpr72Ec	-0.838738
30	AlaRS	-0.809872
439	CG2918	-0.804638
1106	Gp93	-0.789418
280	CG14567	-0.765736
1161	IM2	-0.740318
1163	IM3	-0.728841
1028	DNaseII	-0.724022
1165	IM4	-0.716556
1505	Sec63	-0.713479
755	CG6910	-0.695288
1160	IM14	-0.695128
285	CG1468	-0.678901
29	Ahcy	-0.66563
1434	pst	-0.641463
711	CG5778	-0.620395
309	CG15096	-0.564936
120	CG10433	-0.545935
483	CG31313	0.517791
927	CR40469	0.524585
1066	fau	0.541681
669	CG45078	0.542549
302	CG14989	0.550765
1388	Pdh	0.552648
1335	nrv2	0.595242
1425	Prm	0.625481
556	CG34172	0.639901
1608	tobi	0.643551
456	CG30197	0.658973
916	Cpr65Au	0.661273
1266	Mlp60A	0.665158
1456	retinin	0.671916
268	CG14277	0.683982
1004	Cyp6g1	0.699129
767	CG7299	0.711132
600	CG4000	0.765396
1265	Mlc2	0.777778
1347	Obp56d	0.794703
1518	Sirup	0.798673
1257	Mhc	0.803536
1604	Tm2	0.839015
1264	Mlc1	0.866447
596	CG3857	0.870611
690	CG4962	0.871373
1344	Obp44a	0.882409
839	CG9297	0.891166
16	Act57B	0.904264
1267	Mlp84B	0.919106
1199	l(2)34Fc	0.933186
766	CG7296	0.955218
468	CG3088	0.985937
1528	smp-30	0.986635
1605	tmod	1.01926
321	CG15353	1.09985
903	Cpr11B	1.10725
358	CG16926	1.15797
1333	Nplp3	1.23423
1031	dpr21	1.24317
362	CG17032	1.2519
872	CG9914	1.25378
515	CG32444	1.32209
1672	yellow-e	1.32861
812	CG8539	1.32871
902	Cpr100A	1.44159
11	Acox57D-d	1.49614
163	CG11458	1.51808
521	CG32523	1.56135
1055	Eip78C	1.61642
924	Cpr97Eb	1.63545
160	CG11413	1.66394
603	CG40198	1.75476
1359	Obp99a	1.79688
559	CG34208	1.82414
760	CG7203	1.85839
245	CG13722	1.99245
818	CG8736	2.05539
988	Cyp4e3	2.20135
8	AANATL2	2.22505
914	Cpr62Bc	2.22867
1319	NimC4	2.28723
569	CG34327	2.32573
1498	Scp1	2.4166
356	CG16885	2.51201
921	Cpr76Bd	2.9451
214	CG13043	3.15345
93	Ccp84Ab	3.16819
1239	Mdr50	3.27881
923	Cpr97Ea	3.46417
355	CG16884	3.50937
1228	Lsp2	3.5175
842	CG9360	3.55491
696	CG5172	4.03578
209	CG12998	5.35056
1	26-29-p	NA
2	5.8SrRNA:CR40454	NA
3	5.8SrRNA:CR45852	NA
4	7B2	NA
5	7SLRNA:CR42652	NA
6	a10	NA
7	a5	NA
9	AcCoAS	NA
10	Acer	NA
12	Acp1	NA
13	Acp32CD	NA
14	Acp65Aa	NA
15	Act42A	NA
17	Act5C	NA
18	Act87E	NA
19	Actn	NA
20	ade2	NA
21	ade3	NA
22	ade5	NA
23	Adgf-C	NA
24	Adgf-D	NA
25	Adk1	NA
26	Ady43A	NA
27	AGBE	NA
28	AGO2	NA
31	alpha-Est1	NA
32	alpha-Est10	NA
33	alpha-Est2	NA
34	alpha-Est8	NA
35	alphagamma-element:CR32865	NA
36	amd	NA
37	Amy-d	NA
38	Amy-p	NA
39	Ance-4	NA
40	Ance-5	NA
41	Anp	NA
42	antdh	NA
43	AOX1	NA
44	AP-1mu	NA
45	apolpp	NA
46	Aprt	NA
47	AQP	NA
48	Arc1	NA
49	Arc2	NA
50	arg	NA
51	Arpc1	NA
52	AsnS	NA
53	AstC	NA
54	AstC-R1	NA
55	Atg6	NA
56	atk	NA
57	ATPsynB	NA
58	ATPsynC	NA
59	ATPsynCF6	NA
60	ATPsynD	NA
61	ATPsyndelta	NA
62	ATPsynE	NA
63	ATPsynepsilonL	NA
64	ATPsynF	NA
65	ATPsynG	NA
66	ATPsyngamma	NA
67	ATPsynO	NA
69	babos	NA
70	ball	NA
71	bbg	NA
72	bchs	NA
73	Bdbt	NA
74	bdl	NA
75	beat-Ib	NA
76	beat-IV	NA
77	beat-VII	NA
78	Best2	NA
79	beta-Man	NA
80	bgm	NA
81	blw	NA
82	bma	NA
83	bnl	NA
84	bol	NA
85	bru3	NA
86	CAH2	NA
87	caix	NA
88	cana	NA
89	caz	NA
90	CCHa2	NA
91	CCKLR-17D3	NA
92	Ccp84Aa	NA
94	Ccp84Ac	NA
95	Ccp84Ad	NA
96	Ccp84Ag	NA
97	Cct2	NA
98	cd	NA
99	Cda4	NA
100	Cda5	NA
101	Cdc7	NA
102	cDIP	NA
103	Cdk4	NA
104	CecA1	NA
105	CecA2	NA
107	Cep135	NA
108	CG10026	NA
109	CG10089	NA
110	CG10133	NA
111	CG10165	NA
112	CG10175	NA
113	CG10184	NA
114	CG10283	NA
115	CG10359	NA
116	CG10361	NA
117	CG10365	NA
118	CG10399	NA
119	CG10420	NA
121	CG10467	NA
122	CG10508	NA
123	CG10513	NA
124	CG10516	NA
125	CG10553	NA
126	CG10560	NA
127	CG10584	NA
128	CG10621	NA
129	CG10638	NA
130	CG10680	NA
131	CG10702	NA
132	CG10731	NA
133	CG10764	NA
134	CG10814	NA
135	CG1090	NA
136	CG10916	NA
137	CG10924	NA
138	CG10932	NA
139	CG10936	NA
140	CG10947	NA
141	CG10962	NA
142	CG11052	NA
143	CG11073	NA
144	CG11089	NA
145	CG11099	NA
146	CG11125	NA
147	CG1113	NA
148	CG11134	NA
149	CG11200	NA
150	CG11211	NA
151	CG11236	NA
152	CG1124	NA
153	CG11313	NA
154	CG11345	NA
155	CG11349	NA
156	CG1136	NA
157	CG11368	NA
158	CG11370	NA
159	CG11391	NA
161	CG11425	NA
162	CG11438	NA
164	CG11459	NA
165	CG1146	NA
166	CG11486	NA
167	CG11529	NA
168	CG11534	NA
169	CG11550	NA
170	CG11594	NA
171	CG11652	NA
173	CG11752	NA
174	CG11753	NA
175	CG11796	NA
176	CG11841	NA
177	CG11842	NA
178	CG11852	NA
179	CG11876	NA
180	CG11880	NA
181	CG11882	NA
182	CG11891	NA
183	CG11897	NA
184	CG11899	NA
185	CG1208	NA
186	CG12112	NA
187	CG12116	NA
188	CG12219	NA
189	CG12256	NA
190	CG12268	NA
191	CG1227	NA
192	CG12428	NA
193	CG1246	NA
194	CG12483	NA
195	CG12484	NA
196	CG12512	NA
197	CG12522	NA
198	CG12531	NA
199	CG12560	NA
200	CG12643	NA
201	CG1275	NA
202	CG12766	NA
203	CG12769	NA
204	CG12795	NA
205	CG12811	NA
206	CG12896	NA
207	CG12947	NA
208	CG12975	NA
210	CG13022	NA
211	CG13024	NA
212	CG13026	NA
213	CG13041	NA
215	CG13044	NA
216	CG13056	NA
217	CG13059	NA
218	CG13062	NA
219	CG13063	NA
220	CG13065	NA
221	CG13067	NA
222	CG1307	NA
223	CG13071	NA
224	CG13077	NA
225	CG13082	NA
226	CG13101	NA
227	CG13117	NA
228	CG13185	NA
229	CG13248	NA
230	CG13272	NA
231	CG13283	NA
232	CG13284	NA
233	CG13305	NA
234	CG13315	NA
235	CG13319	NA
236	CG13360	NA
237	CG13492	NA
238	CG13545	NA
239	CG13606	NA
240	CG13639	NA
242	CG13670	NA
243	CG13676	NA
244	CG13705	NA
246	CG13775	NA
247	CG13793	NA
248	CG13794	NA
249	CG13833	NA
250	CG13868	NA
251	CG13890	NA
252	CG13907	NA
253	CG13912	NA
254	CG13917	NA
255	CG13931	NA
256	CG13947	NA
257	CG13965	NA
258	CG14130	NA
259	CG14132	NA
260	CG14141	NA
261	CG14153	NA
262	CG14196	NA
263	CG14207	NA
264	CG14221	NA
265	CG14257	NA
266	CG14259	NA
267	CG14275	NA
269	CG14285	NA
270	CG14292	NA
271	CG14298	NA
272	CG14329	NA
273	CG14400	NA
274	CG14401	NA
275	CG1441	NA
276	CG14419	NA
277	CG14439	NA
278	CG14528	NA
279	CG14566	NA
281	CG14572	NA
282	CG14629	NA
283	CG14642	NA
284	CG14661	NA
286	CG14687	NA
287	CG14688	NA
288	CG14694	NA
289	CG14696	NA
290	CG14715	NA
291	CG14721	NA
292	CG14742	NA
293	CG14752	NA
294	CG14757	NA
295	CG14770	NA
296	CG14777	NA
297	CG14795	NA
298	CG14823	NA
299	CG14855	NA
300	CG1494	NA
301	CG14984	NA
303	CG15021	NA
304	CG15024	NA
305	CG15065	NA
306	CG15067	NA
307	CG15068	NA
310	CG15097	NA
311	CG15130	NA
312	CG15199	NA
313	CG15202	NA
314	CG15203	NA
315	CG15209	NA
316	CG15211	NA
317	CG15247	NA
318	CG15279	NA
319	CG15282	NA
320	CG15347	NA
322	CG1544	NA
323	CG15445	NA
324	CG15515	NA
325	CG15537	NA
326	CG15554	NA
327	CG1561	NA
328	CG15651	NA
329	CG15661	NA
330	CG15666	NA
331	CG15695	NA
332	CG15717	NA
333	CG1572	NA
334	CG15760	NA
335	CG15784	NA
336	CG15824	NA
337	CG15891	NA
338	CG1628	NA
339	CG1648	NA
340	CG1665	NA
341	CG16704	NA
342	CG16713	NA
343	CG16721	NA
344	CG1673	NA
345	CG1674	NA
346	CG16743	NA
347	CG16756	NA
348	CG16758	NA
349	CG16772	NA
350	CG16786	NA
351	CG16799	NA
352	CG16820	NA
353	CG16836	NA
354	CG16865	NA
357	CG16886	NA
359	CG16959	NA
360	CG16978	NA
361	CG17027	NA
363	CG17107	NA
364	CG17124	NA
365	CG17127	NA
366	CG17189	NA
367	CG17193	NA
368	CG17224	NA
369	CG17290	NA
370	CG17298	NA
371	CG17322	NA
372	CG17325	NA
373	CG17386	NA
374	CG17556	NA
375	CG17574	NA
376	CG17646	NA
377	CG17684	NA
378	CG17687	NA
379	CG1773	NA
380	CG17739	NA
381	CG17746	NA
382	CG17754	NA
383	CG17777	NA
384	CG17896	NA
385	CG17919	NA
386	CG17928	NA
387	CG17974	NA
388	CG17977	NA
389	CG18067	NA
390	CG18107	NA
391	CG18135	NA
392	CG18208	NA
393	CG18249	NA
394	CG1827	NA
395	CG18278	NA
396	CG18327	NA
397	CG18343	NA
398	CG18467	NA
399	CG18473	NA
400	CG18477	NA
401	CG18507	NA
402	CG18508	NA
403	CG18542	NA
404	CG18547	NA
405	CG18628	NA
406	CG18641	NA
407	CG18661	NA
408	CG18673	NA
409	CG18749	NA
410	CG18754	NA
411	CG18853	NA
412	CG18858	NA
413	CG1941	NA
414	CG1942	NA
415	CG1943	NA
416	CG1998	NA
417	CG2003	NA
418	CG2004	NA
419	CG2023	NA
420	CG2064	NA
421	CG2065	NA
422	CG2121	NA
423	CG2162	NA
425	CG2269	NA
426	CG2277	NA
427	CG2316	NA
428	CG2469	NA
429	CG2493	NA
430	CG2604	NA
431	CG2611	NA
432	CG2641	NA
433	CG2650	NA
434	CG2767	NA
435	CG2781	NA
436	CG2837	NA
437	CG2911	NA
438	CG2915	NA
440	CG2982	NA
441	CG2991	NA
442	CG30002	NA
443	CG30022	NA
444	CG30031	NA
445	CG30033	NA
446	CG30050	NA
447	CG30059	NA
448	CG30082	NA
450	CG30090	NA
451	CG3011	NA
452	CG30116	NA
453	CG30148	NA
454	CG30151	NA
455	CG30154	NA
457	CG30273	NA
458	CG30344	NA
459	CG3036	NA
460	CG30380	NA
461	CG30382	NA
462	CG30419	NA
463	CG30424	NA
464	CG30431	NA
465	CG30456	NA
466	CG30503	NA
467	CG3071	NA
469	CG3091	NA
470	CG3106	NA
471	CG31075	NA
472	CG31100	NA
473	CG31102	NA
474	CG31140	NA
475	CG31142	NA
476	CG31189	NA
477	CG31191	NA
478	CG31224	NA
479	CG31274	NA
480	CG31288	NA
481	CG31300	NA
482	CG31301	NA
484	CG31326	NA
485	CG31342	NA
486	CG31388	NA
487	CG31445	NA
488	CG31469	NA
489	CG31522	NA
490	CG31635	NA
491	CG31664	NA
492	CG31683	NA
493	CG31690	NA
494	CG31704	NA
495	CG31705	NA
496	CG31710	NA
497	CG31778	NA
498	CG31808	NA
499	CG31809	NA
500	CG31904	NA
501	CG31908	NA
502	CG31935	NA
503	CG31955	NA
504	CG32032	NA
505	CG32052	NA
506	CG32091	NA
507	CG32170	NA
508	CG32187	NA
509	CG32191	NA
510	CG3223	NA
511	CG32333	NA
512	CG32368	NA
513	CG32407	NA
514	CG32441	NA
516	CG32448	NA
517	CG3246	NA
518	CG32485	NA
519	CG32506	NA
520	CG32512	NA
522	CG32544	NA
523	CG32551	NA
524	CG32581	NA
525	CG32640	NA
526	CG32641	NA
527	CG32695	NA
528	CG3270	NA
529	CG32706	NA
530	CG32726	NA
531	CG32939	NA
532	CG33080	NA
533	CG33096	NA
534	CG33110	NA
535	CG33116	NA
536	CG33178	NA
537	CG33301	NA
539	CG3348	NA
540	CG33543	NA
541	CG33679	NA
542	CG33722	NA
543	CG33926	NA
544	CG33939	NA
545	CG3394	NA
546	CG33946	NA
547	CG3397	NA
548	CG33970	NA
549	CG33978	NA
550	CG33993	NA
551	CG34054	NA
552	CG34134	NA
553	CG34163	NA
554	CG34165	NA
555	CG34166	NA
557	CG34180	NA
558	CG34205	NA
560	CG34215	NA
561	CG34227	NA
562	CG34244	NA
563	CG34251	NA
564	CG34291	NA
565	CG34305	NA
566	CG34313	NA
567	CG34317	NA
568	CG34325	NA
570	CG34330	NA
571	CG34331	NA
572	CG34355	NA
573	CG34384	NA
574	CG34423	NA
575	CG34424	NA
576	CG34445	NA
577	CG34454	NA
578	CG34461	NA
579	CG3513	NA
580	CG3588	NA
581	CG3597	NA
582	CG3604	NA
583	CG3609	NA
584	CG3630	NA
585	CG3655	NA
586	CG3663	NA
587	CG3678	NA
588	CG3699	NA
589	CG3700	NA
590	CG3713	NA
592	CG3775	NA
593	CG3777	NA
594	CG3790	NA
595	CG3823	NA
597	CG3902	NA
598	CG3984	NA
599	CG3999	NA
601	CG4017	NA
602	CG40191	NA
604	CG40298	NA
605	CG40485	NA
606	CG40498	NA
607	CG4115	NA
608	CG4199	NA
609	CG4210	NA
610	CG4213	NA
611	CG42235	NA
612	CG42259	NA
613	CG42260	NA
614	CG42326	NA
615	CG42336	NA
616	CG42353	NA
617	CG42354	NA
618	CG42367	NA
619	CG42369	NA
620	CG42370	NA
621	CG42390	NA
622	CG42495	NA
623	CG4250	NA
624	CG42502	NA
625	CG42562	NA
626	CG42586	NA
627	CG4259	NA
628	CG42613	NA
629	CG42662	NA
630	CG4267	NA
631	CG42694	NA
632	CG42697	NA
633	CG42711	NA
634	CG42750	NA
635	CG42788	NA
637	CG42846	NA
638	CG42876	NA
639	CG4302	NA
640	CG4306	NA
641	CG43071	NA
642	CG43091	NA
643	CG43114	NA
644	CG43147	NA
646	CG43236	NA
647	CG4325	NA
648	CG43324	NA
649	CG4335	NA
650	CG43351	NA
651	CG4338	NA
652	CG43402	NA
653	CG43427	NA
654	CG43448	NA
655	CG43732	NA
656	CG43789	NA
657	CG43897	NA
658	CG44008	NA
659	CG4408	NA
660	CG44085	NA
661	CG44141	NA
662	CG44153	NA
663	CG44245	NA
664	CG44286	NA
665	CG44325	NA
666	CG4456	NA
667	CG4461	NA
668	CG45076	NA
670	CG45088	NA
671	CG4557	NA
672	CG4619	NA
673	CG46244	NA
674	CG4629	NA
675	CG4630	NA
676	CG46317	NA
677	CG4645	NA
678	CG4716	NA
679	CG4723	NA
680	CG4725	NA
681	CG4743	NA
682	CG4752	NA
683	CG4757	NA
684	CG4842	NA
685	CG4847	NA
686	CG4860	NA
687	CG4914	NA
689	CG4928	NA
691	CG4975	NA
692	CG4984	NA
693	CG5001	NA
694	CG5023	NA
695	CG5107	NA
697	CG5177	NA
698	CG5188	NA
699	CG5254	NA
700	CG5399	NA
701	CG5418	NA
702	CG5493	NA
703	CG5527	NA
704	CG5535	NA
705	CG5590	NA
706	CG5597	NA
707	CG5618	NA
708	CG5644	NA
709	CG5676	NA
710	CG5773	NA
712	CG5791	NA
713	CG5819	NA
714	CG5853	NA
715	CG5867	NA
716	CG5885	NA
717	CG5895	NA
718	CG5948	NA
719	CG5953	NA
720	CG5955	NA
721	CG5958	NA
722	CG5961	NA
723	CG5966	NA
724	CG5973	NA
725	CG5999	NA
726	CG6000	NA
727	CG6005	NA
728	CG6013	NA
729	CG6028	NA
730	CG6040	NA
731	CG6055	NA
732	CG6067	NA
733	CG6084	NA
734	CG6126	NA
735	CG6145	NA
736	CG6191	NA
737	CG6218	NA
738	CG6231	NA
739	CG6279	NA
740	CG6290	NA
741	CG6310	NA
742	CG6321	NA
743	CG6329	NA
744	CG6409	NA
745	CG6543	NA
746	CG6654	NA
747	CG6656	NA
748	CG6675	NA
749	CG6733	NA
750	CG6739	NA
751	CG6765	NA
752	CG6767	NA
753	CG6852	NA
754	CG6891	NA
756	CG6912	NA
757	CG7054	NA
758	CG7059	NA
759	CG7079	NA
761	CG7214	NA
762	CG7220	NA
763	CG7227	NA
764	CG7239	NA
765	CG7277	NA
768	CG7300	NA
769	CG7322	NA
770	CG7328	NA
771	CG7357	NA
772	CG7367	NA
773	CG7408	NA
774	CG7430	NA
775	CG7458	NA
776	CG7470	NA
777	CG7497	NA
778	CG7509	NA
779	CG7530	NA
780	CG7546	NA
781	CG7564	NA
782	CG7601	NA
783	CG7630	NA
784	CG7708	NA
785	CG7720	NA
786	CG7745	NA
787	CG7747	NA
788	CG7763	NA
789	CG7829	NA
790	CG7860	NA
791	CG7881	NA
792	CG7896	NA
793	CG7900	NA
794	CG7950	NA
795	CG7966	NA
796	CG8010	NA
797	CG8012	NA
798	CG8031	NA
799	CG8112	NA
800	CG8129	NA
801	CG8157	NA
802	CG8192	NA
803	CG8245	NA
804	CG8343	NA
805	CG8389	NA
806	CG8401	NA
807	CG8405	NA
808	CG8441	NA
809	CG8468	NA
810	CG8483	NA
811	CG8501	NA
813	CG8550	NA
814	CG8596	NA
815	CG8630	NA
816	CG8654	NA
817	CG8665	NA
819	CG8738	NA
820	CG8745	NA
821	CG8757	NA
822	CG8768	NA
823	CG8785	NA
824	CG8788	NA
825	CG8854	NA
826	CG8927	NA
827	CG8929	NA
828	CG8997	NA
829	CG9003	NA
830	CG9004	NA
831	CG9044	NA
832	CG9090	NA
833	CG9098	NA
834	CG9107	NA
835	CG9119	NA
836	CG9147	NA
837	CG9150	NA
838	CG9253	NA
840	CG9331	NA
841	CG9344	NA
843	CG9377	NA
844	CG9400	NA
845	CG9426	NA
846	CG9449	NA
847	CG9471	NA
848	CG9497	NA
849	CG9505	NA
850	CG9509	NA
851	CG9510	NA
852	CG9512	NA
853	CG9527	NA
854	CG9616	NA
855	CG9662	NA
856	CG9664	NA
857	CG9676	NA
858	CG9686	NA
859	CG9689	NA
860	CG9691	NA
861	CG9727	NA
862	CG9733	NA
863	CG9757	NA
864	CG9759	NA
865	CG9760	NA
866	CG9782	NA
867	CG9784	NA
868	CG9801	NA
869	CG9812	NA
870	CG9837	NA
871	CG9896	NA
873	CG9928	NA
874	CG9934	NA
875	CG9953	NA
876	CG9990	NA
877	chas	NA
878	CheA87a	NA
879	CHKov1	NA
880	chm	NA
881	Cht2	NA
882	Cht5	NA
883	Cht6	NA
884	Cht7	NA
885	Ciao1	NA
886	cib	NA
887	Cip4	NA
888	Cisd2	NA
889	ckd	NA
890	Clect27	NA
891	cln3	NA
892	cmb	NA
893	CNMa	NA
894	Col4a1	NA
895	cold	NA
896	coro	NA
897	COX4	NA
898	COX5A	NA
899	COX6B	NA
900	COX7C	NA
901	Cpn	NA
904	Cpr47Ea	NA
905	Cpr47Ef	NA
906	Cpr49Aa	NA
907	Cpr49Ae	NA
908	Cpr49Af	NA
909	Cpr49Ag	NA
910	Cpr50Cb	NA
911	Cpr51A	NA
912	Cpr60D	NA
913	Cpr62Bb	NA
915	Cpr64Aa	NA
918	Cpr73D	NA
919	Cpr76Bb	NA
920	Cpr76Bc	NA
922	Cpr92F	NA
925	CR13130	NA
926	CR32553	NA
928	CR40502	NA
929	CR40640	NA
930	CR40766	NA
931	CR41544	NA
932	CR41550	NA
933	CR41620	NA
934	CR42860	NA
935	CR43051	NA
936	CR43130	NA
937	CR43242	NA
938	CR43283	NA
939	CR43411	NA
940	CR43417	NA
941	CR43452	NA
942	CR43461	NA
943	CR43650	NA
944	CR43684	NA
945	CR43836	NA
946	CR43855	NA
947	CR43870	NA
948	CR44065	NA
949	CR44097	NA
950	CR44107	NA
951	CR44133	NA
952	CR44137	NA
953	CR44317	NA
954	CR44370	NA
955	CR44417	NA
956	CR44662	NA
957	CR44922	NA
958	CR45045	NA
959	CR45046	NA
960	CR45109	NA
961	CR45115	NA
962	CR45144	NA
963	CR45161	NA
964	CR45209	NA
965	CR45237	NA
966	CR45376	NA
968	CR45874	NA
969	CR46195	NA
970	CREG	NA
971	crol	NA
972	Crys	NA
973	Crz	NA
974	cwo	NA
975	Cyp12a5	NA
976	Cyp12d1-d	NA
977	Cyp12d1-p	NA
978	Cyp28d1	NA
979	Cyp309a1	NA
980	Cyp309a2	NA
981	Cyp311a1	NA
982	Cyp317a1	NA
983	Cyp4ac1	NA
984	Cyp4ac2	NA
985	Cyp4d1	NA
986	Cyp4d20	NA
987	Cyp4e2	NA
989	Cyp4g1	NA
990	Cyp4p1	NA
991	Cyp4p2	NA
992	Cyp4p3	NA
994	Cyp6a14	NA
995	Cyp6a17	NA
996	Cyp6a2	NA
997	Cyp6a20	NA
998	Cyp6a21	NA
999	Cyp6a22	NA
1000	Cyp6a23	NA
1001	Cyp6a8	NA
1002	Cyp6d2	NA
1003	Cyp6d5	NA
1005	Cyp6t1	NA
1006	Cyp6v1	NA
1007	Cyp6w1	NA
1008	Cyp9b2	NA
1009	Cyp9h1	NA
1010	cype	NA
1011	cyr	NA
1012	Cys	NA
1013	cysu	NA
1014	Cyt-c-d	NA
1015	Cyt-c-p	NA
1016	D2hgdh	NA
1017	Dat	NA
1018	Dbp73D	NA
1019	DCX-EMAP	NA
1020	Ddx1	NA
1021	Def	NA
1022	Dh31-R	NA
1023	Diedel	NA
1024	DIP-epsilon	NA
1025	Dlip2	NA
1026	dlp	NA
1027	DnaJ-1	NA
1029	dob	NA
1030	dpp	NA
1032	DptA	NA
1033	DptB	NA
1034	Drat	NA
1035	drd	NA
1036	Drip	NA
1037	Drl-2	NA
1038	Dro	NA
1039	Drs	NA
1040	Drsl3	NA
1041	Drsl4	NA
1042	Drsl5	NA
1043	dsb	NA
1044	Dsk	NA
1045	Duox	NA
1046	dup	NA
1047	e	NA
1048	ebo	NA
1049	EbpIII	NA
1050	Ect3	NA
1051	Ect4	NA
1052	Edg91	NA
1053	Ef1beta	NA
1054	Eh	NA
1056	Elal	NA
1057	Elk	NA
1058	Est-6	NA
1059	Est-Q	NA
1060	Exn	NA
1061	exp	NA
1062	e(y)2b	NA
1063	fabp	NA
1064	Fas3	NA
1065	FASN2	NA
1067	fbl	NA
1068	Fbp1	NA
1069	Fbp2	NA
1070	Fbw5	NA
1071	Fdh	NA
1072	fend	NA
1073	Fhos	NA
1074	Fic	NA
1075	firl	NA
1076	fit	NA
1077	Fmo-2	NA
1078	frj	NA
1079	frma	NA
1080	frtz	NA
1081	ft	NA
1082	fz3	NA
1083	fzo	NA
1084	Galt	NA
1085	gammaTry	NA
1086	Gapdh1	NA
1087	Gapdh2	NA
1088	Gasp	NA
1089	gb	NA
1090	gbb	NA
1091	Gbp3	NA
1092	Gbs-76A	NA
1093	Gfat1	NA
1094	GILT3	NA
1095	Gip	NA
1096	Gk2	NA
1097	gkt	NA
1098	GLS	NA
1099	GlyP	NA
1100	GlyS	NA
1101	GM130	NA
1102	GNBP1	NA
1103	GNBP3	NA
1107	Gpdh	NA
1108	Gpo-1	NA
1109	gprs	NA
1110	Gr21a	NA
1111	grass	NA
1112	grk	NA
1113	GstD2	NA
1114	GstD3	NA
1115	GstD9	NA
1116	GstE1	NA
1117	GstE11	NA
1118	GstE2	NA
1119	GstE3	NA
1120	GstE4	NA
1121	GstE6	NA
1122	GstE7	NA
1123	GstE8	NA
1124	GstE9	NA
1125	GstO1	NA
1126	GstO3	NA
1127	GstS1	NA
1128	GstT3	NA
1129	GstT4	NA
1130	GstZ2	NA
1131	GV1	NA
1132	hdly	NA
1133	heix	NA
1134	hll	NA
1135	Hml	NA
1136	Hnf4	NA
1137	hng3	NA
1138	Ho	NA
1139	hoe2	NA
1140	hoip	NA
1141	Hr3	NA
1142	Hr38	NA
1143	Hs3st-B	NA
1144	Hsc70-1	NA
1145	Hsc70-4	NA
1146	Hsp22	NA
1147	Hsp23	NA
1148	Hsp26	NA
1149	Hsp68	NA
1150	Hsp70Bc	NA
1151	htt	NA
1152	Hug	NA
1153	hui	NA
1154	Idgf1	NA
1155	if	NA
1156	Ilp2	NA
1157	Ilp3	NA
1158	Ilp5	NA
1164	IM33	NA
1166	Iml1	NA
1167	ImpL2	NA
1169	inaC	NA
1170	IntS12	NA
1171	Invadolysin	NA
1172	Iris	NA
1173	Irk2	NA
1174	Irp-1B	NA
1175	isoQC	NA
1176	Jabba	NA
1177	jef	NA
1178	Jhedup	NA
1179	Jheh1	NA
1180	Jheh2	NA
1181	Jheh3	NA
1182	JhI-21	NA
1183	jing	NA
1184	Jon74E	NA
1185	Jupiter	NA
1186	Kah	NA
1187	Kal1	NA
1188	kappaB-Ras	NA
1189	kar	NA
1190	Kaz1-ORFB	NA
1191	kdn	NA
1192	kek3	NA
1193	kek4	NA
1194	kek5	NA
1195	kkv	NA
1196	l(1)G0156	NA
1197	l(1)G0334	NA
1198	l(2)01289	NA
1200	l(2)37Bb	NA
1201	l(2)efl	NA
1202	l(3)72Ab	NA
1203	l(3)mbn	NA
1204	laccase2	NA
1205	LanB2	NA
1206	larp	NA
1207	Lcp1	NA
1208	Lcp65Ac	NA
1209	Lcp65Ag2	NA
1210	lcs	NA
1211	lectin-28C	NA
1212	lectin-46Cb	NA
1213	levy	NA
1214	Lgr1	NA
1215	lig3	NA
1216	Lip2	NA
1217	Lip4	NA
1218	Listericin	NA
1219	Lk6	NA
1220	LKRSDH	NA
1221	lost	NA
1222	lox2	NA
1223	LPCAT	NA
1224	LpR1	NA
1225	Lsd-1	NA
1226	LSm7	NA
1227	Lsp1beta	NA
1229	Lst	NA
1230	lush	NA
1231	MAGE	NA
1232	Mal-A7	NA
1233	Mal-B1	NA
1234	Mal-B2	NA
1235	Map205	NA
1236	mav	NA
1237	mbl	NA
1238	Mdh2	NA
1240	Mdr65	NA
1241	mdy	NA
1242	Mekk1	NA
1243	Meltrin	NA
1244	Men	NA
1245	Men-b	NA
1246	MESK4	NA
1247	Met75Ca	NA
1248	Met75Cb	NA
1249	metl	NA
1250	mew	NA
1251	Mf	NA
1252	MFS14	NA
1253	MFS15	NA
1254	MFS16	NA
1255	MFS3	NA
1256	MFS9	NA
1258	Mical	NA
1259	Mid1	NA
1260	Mip	NA
1261	miple2	NA
1262	mir-8	NA
1263	Mis12	NA
1268	Mmp1	NA
1269	mmy	NA
1270	Mocs1	NA
1271	mon2	NA
1272	Mondo	NA
1273	Mp	NA
1274	Mp20	NA
1275	Mppe	NA
1276	mre11	NA
1277	mRpL39	NA
1278	mRpS31	NA
1279	Ms	NA
1280	Mtap	NA
1281	mtg	NA
1282	mthl2	NA
1283	mthl4	NA
1285	Mtk	NA
1287	MtnB	NA
1289	MtnE	NA
1290	Mur18B	NA
1291	mys	NA
1292	na	NA
1293	NAAT1	NA
1294	nAChRalpha7	NA
1295	nAChRbeta3	NA
1296	nclb	NA
1297	ND-13B	NA
1298	ND-15	NA
1299	ND-18	NA
1300	ND-19	NA
1301	ND-42	NA
1302	ND-ACP	NA
1303	Ndae1	NA
1304	ND-ASHI	NA
1305	ND-B14	NA
1306	ND-B14.5A	NA
1307	ND-B15	NA
1308	ND-B16.6	NA
1309	ND-B17.2	NA
1310	ND-B22	NA
1311	ND-MWFE	NA
1312	Neb-cGP	NA
1313	Neurochondrin	NA
1314	Nha2	NA
1315	NHP2	NA
1316	NijC	NA
1318	NimC2	NA
1320	ninaB	NA
1321	ninaE	NA
1322	Nlg3	NA
1323	Nmda1	NA
1324	Nmdar1	NA
1325	Nmdmc	NA
1326	Nna1	NA
1327	noc	NA
1328	noe	NA
1329	Nop56	NA
1330	NP15.6	NA
1331	Npc2h	NA
1332	Nplp1	NA
1334	nrm	NA
1336	Ns1	NA
1337	Nsf2	NA
1338	NT5E-2	NA
1339	NtR	NA
1340	Obp19a	NA
1341	Obp19c	NA
1342	Obp19d	NA
1343	Obp28a	NA
1345	Obp49a	NA
1346	Obp56a	NA
1348	Obp56e	NA
1349	Obp56h	NA
1350	Obp57a	NA
1351	Obp69a	NA
1352	Obp83a	NA
1353	Obp83b	NA
1354	Obp83cd	NA
1355	Obp83ef	NA
1356	Obp83g	NA
1357	Obp84a	NA
1358	Obp8a	NA
1360	Obp99b	NA
1362	obst-A	NA
1363	obst-B	NA
1364	Ocrl	NA
1365	Odc1	NA
1366	Opbp	NA
1367	Or45b	NA
1368	Or63a	NA
1369	Orct	NA
1370	Orct2	NA
1371	ort	NA
1372	OS9	NA
1373	Os-C	NA
1374	Osi2	NA
1375	Osi9	NA
1376	ox	NA
1377	p24-2	NA
1378	P5cr-2	NA
1379	Pal2	NA
1380	papi	NA
1381	Papss	NA
1382	path	NA
1383	Pax	NA
1384	Pbgs	NA
1385	PCB	NA
1386	Pde1c	NA
1387	pdgy	NA
1389	Pdk1	NA
1390	Pect	NA
1391	Pepck	NA
1392	Peritrophin-A	NA
1393	Pex10	NA
1394	pgant2	NA
1395	Pgk	NA
1396	Pglym78	NA
1397	PGRP-SA	NA
1399	PGRP-SC1b	NA
1401	PH4alphaEFB	NA
1402	PHGPx	NA
1403	Phk-3	NA
1405	phu	NA
1406	phyl	NA
1407	pio	NA
1408	pirk	NA
1409	pit	NA
1410	Pka-C1	NA
1411	Pkg21D	NA
1412	ple	NA
1413	plh	NA
1414	Pli	NA
1415	Pmp70	NA
1416	pn	NA
1417	pncr016:2R	NA
1418	pot	NA
1419	PPO1	NA
1420	PPO2	NA
1421	pps	NA
1422	pr	NA
1423	Prat2	NA
1424	prim	NA
1426	Proc	NA
1427	Prosalpha1	NA
1428	Prosalpha2	NA
1429	Prosbeta2	NA
1430	Prosbeta4	NA
1431	Prx2540-1	NA
1432	Prx2540-2	NA
1433	Psa	NA
1435	Ptp10D	NA
1436	Pu	NA
1437	puf	NA
1438	Pvf3	NA
1439	Pxd	NA
1440	QC	NA
1441	qsm	NA
1442	r	NA
1443	Rab32	NA
1444	Rab39	NA
1445	Rab3-GEF	NA
1446	Rap1	NA
1447	ras	NA
1448	Rbm13	NA
1449	rdhB	NA
1450	reb	NA
1451	Reep1	NA
1452	Reg-2	NA
1454	rept	NA
1455	REPTOR	NA
1457	RFeSP	NA
1458	Rgk1	NA
1459	Rgk2	NA
1460	Rh4	NA
1461	Rh5	NA
1462	Rh50	NA
1463	RhoGAP18B	NA
1464	RhoGAP71E	NA
1465	RhoGDI	NA
1466	Rim	NA
1467	rl	NA
1468	r-l	NA
1469	RluA-1	NA
1470	Rm62	NA
1471	RNaseMRP:RNA	NA
1472	RNaseP:RNA	NA
1473	robo3	NA
1474	Roc2	NA
1475	roh	NA
1476	rost	NA
1478	roX2	NA
1479	RPA2	NA
1480	Rpi	NA
1481	RpII140	NA
1482	Rpn10	NA
1483	Rpn11	NA
1484	Rpn2	NA
1485	Rpn3	NA
1486	Rpn9	NA
1487	Rpt2	NA
1488	Rpt3	NA
1489	Rpt4	NA
1490	Rpt5	NA
1491	Rpt6	NA
1492	rtp	NA
1493	sad	NA
1494	sals	NA
1495	Sardh	NA
1496	scaf	NA
1497	Sclp	NA
1499	scpr-B	NA
1500	scpr-C	NA
1501	scrib	NA
1502	SdhD	NA
1503	Sdr	NA
1504	se	NA
1506	SelR	NA
1507	Sem1	NA
1508	SERCA	NA
1509	serp	NA
1510	sesB	NA
1511	sev	NA
1512	Sfp33A3	NA
1513	Sgf11	NA
1514	shn	NA
1515	sick	NA
1516	SIFa	NA
1517	Sik3	NA
1519	Skeletor	NA
1520	SkpB	NA
1521	SLC22A	NA
1522	Slc45-1	NA
1523	Slh	NA
1524	Slob	NA
1525	sls	NA
1526	smal	NA
1527	SMC1	NA
1529	SmydA-2	NA
1530	SmydA-3	NA
1531	SmydA-7	NA
1532	SmydA-8	NA
1533	snoRNA:660	NA
1534	snoRNA:CG43051-a	NA
1535	snoRNA:Psi28S-2566	NA
1536	sNPF	NA
1537	snRNA:7SK	NA
1538	snRNA:U1:21D	NA
1539	snRNA:U1:82Eb	NA
1540	snRNA:U1:95Cc	NA
1541	snRNA:U2:14B	NA
1542	snRNA:U2:34ABa	NA
1543	snRNA:U2:34ABc	NA
1544	snRNA:U2:38ABa	NA
1545	snRNA:U2:38ABb	NA
1546	snRNA:U4:38AB	NA
1547	snRNA:U4:39B	NA
1548	snRNA:U5:14B	NA
1549	snRNA:U5:23D	NA
1550	snRNA:U5:35D	NA
1551	snRNA:U5:38ABb	NA
1552	snRNA:U5:63BC	NA
1553	Sodh-1	NA
1554	Sodh-2	NA
1555	SoxN	NA
1556	Spase12	NA
1557	SpdS	NA
1558	SPH93	NA
1559	spin	NA
1560	sPLA2	NA
1561	Spn31A	NA
1562	Spn43Aa	NA
1563	Spn47C	NA
1564	Spn55B	NA
1565	Spn88Ea	NA
1566	Spn88Eb	NA
1567	SPR	NA
1568	spz	NA
1569	spz3	NA
1570	spz5	NA
1571	Sr-CI	NA
1572	ssp3	NA
1573	ssp6	NA
1574	ssp7	NA
1575	Sucb	NA
1576	Su(dx)	NA
1577	sug	NA
1578	Sugb	NA
1579	sun	NA
1580	Su(Ste):CR42428	NA
1581	Swim	NA
1582	Syb	NA
1583	Syt14	NA
1584	Sytalpha	NA
1585	Syx18	NA
1586	T3dh	NA
1587	Taf1	NA
1588	tal-AA	NA
1589	Taldo	NA
1590	Tango11	NA
1591	Tango13	NA
1592	TBC1D5	NA
1593	Tektin-C	NA
1594	Tep2	NA
1595	Tep4	NA
1596	tfc	NA
1597	THG	NA
1598	Thiolase	NA
1599	thw	NA
1600	Tif-IA	NA
1601	Tig	NA
1602	Tina-1	NA
1603	Tm1	NA
1606	tn	NA
1607	to	NA
1609	tok	NA
1610	TotA	NA
1611	TotC	NA
1612	TotM	NA
1613	TotX	NA
1614	TpnC25D	NA
1615	TpnC41C	NA
1616	TpnC47D	NA
1617	TppII	NA
1618	Tps1	NA
1619	TRAM	NA
1620	trbd	NA
1621	Treh	NA
1622	trol	NA
1623	trpl	NA
1624	Trpm	NA
1625	Tsf1	NA
1626	Tsp29Fb	NA
1627	Tsp39D	NA
1628	Tsp42Ed	NA
1629	Tsp42Eg	NA
1630	Tsp42Eh	NA
1631	Tsp5D	NA
1632	Tsp74F	NA
1633	Tsp86D	NA
1634	Tsp96F	NA
1635	tut	NA
1636	TwdlE	NA
1637	TwdlT	NA
1638	U4-U6-60K	NA
1639	Uch-L5	NA
1640	udd	NA
1641	Ugt86Dd	NA
1642	Uhg8	NA
1643	uif	NA
1644	UK114	NA
1645	Unc-115a	NA
1646	Unc-115b	NA
1647	unc80	NA
1648	up	NA
1649	Upf2	NA
1650	UQCR-11	NA
1651	UQCR-14	NA
1652	UQCR-6.4	NA
1653	UQCR-Q	NA
1654	Usp8	NA
1655	v	NA
1656	Vago	NA
1657	Vdup1	NA
1658	veli	NA
1659	VepD	NA
1660	verm	NA
1661	vih	NA
1662	vir-1	NA
1663	vkg	NA
1664	vsg	NA
1665	w	NA
1666	wac	NA
1667	wun2	NA
1668	wupA	NA
1669	y	NA
1670	yellow-d	NA
1671	yellow-d2	NA
1673	yellow-f2	NA
1674	yellow-h	NA
1675	Yeti	NA
1676	Ykt6	NA
1677	Yp1	NA
1678	Yp2	NA
1679	Yp3	NA
1680	yps	NA
1681	Zasp66	NA
1682	zfh1	NA
1683	Zip89B	NA
1684	Zw	NA
1685	zye	NA
967	CR45822	#NAME?
