## Supplementary material for "An *in vivo* knockdown strategy reveals multiple functions for circMbl"

### Sheet: Go.adj_all
Table S1. Gene Ontology (GO) terms enriched in the circMbl knockdowns.
	GO.ID	GO term	circMbl KD
53	GO:0031012	extracellular matrix	0.00028613
55	GO:0040003	chitin-based cuticle development	0.000360964
31	GO:0008010	structural constituent of chitin-based l...	1.23256e-07
21	GO:0006030	chitin metabolic process	NA
37	GO:0008540	proteasome regulatory particle, base sub...	NA
32	GO:0008061	chitin binding	NA
65	GO:0055114	oxidation-reduction process	NA
20	GO:0005859	muscle myosin complex	0.00028613
12	GO:0005576	extracellular region	6.1628e-07
38	GO:0009055	electron carrier activity	NA
51	GO:0030018	Z disc	NA
13	GO:0005615	extracellular space	0.026412
4	GO:0004252	serine-type endopeptidase activity	NA
6	GO:0004867	serine-type endopeptidase inhibitor acti...	NA
7	GO:0005184	neuropeptide hormone activity	NA
8	GO:0005214	structural constituent of chitin-based c...	NA
9	GO:0005506	iron ion binding	NA
10	GO:0005549	odorant binding	NA
11	GO:0005550	pheromone binding	NA
14	GO:0005682	U5 snRNP	NA
15	GO:0005686	U2 snRNP	NA
22	GO:0006035	cuticle chitin biosynthetic process	NA
26	GO:0006508	proteolysis	NA
27	GO:0006760	folic acid-containing compound metabolic...	NA
28	GO:0006952	defense response	NA
29	GO:0007606	sensory perception of chemical stimulus	NA
35	GO:0008362	chitin-based embryonic cuticle biosynthe...	NA
36	GO:0008484	sulfuric ester hydrolase activity	NA
39	GO:0009617	response to bacterium	NA
40	GO:0015030	Cajal body	NA
43	GO:0016614	oxidoreductase activity, acting on CH-OH...	NA
44	GO:0016705	oxidoreductase activity, acting on paire...	NA
46	GO:0018990	ecdysis, chitin-based cuticle	NA
47	GO:0019236	response to pheromone	NA
48	GO:0019731	antibacterial humoral response	NA
49	GO:0020037	heme binding	NA
52	GO:0030239	myofibril assembly	NA
56	GO:0042302	structural constituent of cuticle	NA
59	GO:0045214	sarcomere organization	NA
60	GO:0046680	response to DDT	NA
61	GO:0046688	response to copper ion	NA
63	GO:0050830	defense response to Gram-positive bacter...	NA
66	GO:0070062	extracellular exosome	NA
