## Supplementary material for "An *in vivo* knockdown strategy reveals multiple functions for circMbl"

### Sheet: 4A_data.csv
Table S1. mRNA expression in circMbl KD or circMbl OE flies.
id	Fold Change circMbl KD	Fold Change circMbl OE	Direction	Effect on MS model
Ccp84Ab	3.16819	-5.08156	negative	none
CG11413	1.66394	-4.16024	negative	none
CG11458	1.51808	-5.10391	negative	none
CG12998	5.35056	-4.56156	negative	none
CG13043	3.15345	-7.94664	negative	none
CG13722	1.99245	-4.51678	negative	upregulated
CG14567	-0.765736	-1.0732	positive	upregulated
CG15096	-0.564936	-0.581483	positive	none
CG16884	3.50937	-4.47225	negative	downregulated
CG16885	2.51201	-4.23911	negative	downregulated
CG34172	0.639901	-1.41591	negative	none
CG34327	2.32573	-4.34642	negative	none
CG4000	0.765396	-2.4665	negative	none
CG40198	1.75476	-2.6803	negative	none
CG4962	0.871373	-1.587	negative	downregulated
CG5172	4.03578	-8.79946	negative	none
CG7203	1.85839	-5.26826	negative	none
CG7296	0.955218	-0.699163	negative	downregulated
CG8736	2.05539	-5.48238	negative	none
Cpr100A	1.44159	-4.68809	negative	none
Cpr62Bc	2.22867	-4.53773	negative	none
Cpr76Bd	2.9451	-4.16414	negative	none
Cpr97Ea	3.46417	-7.21449	negative	none
Cpr97Eb	1.63545	-3.47616	negative	none
dpr21	1.24317	0.943094	positive	none
IM23	-1.14187	-0.76931	positive	none
l(2)34Fc	0.933186	-1.58083	negative	none
Mhc	0.803536	-1.10371	negative	downregulated
Mlc1	0.866447	-1.6139	negative	none
Mlc2	0.777778	-1.45804	negative	downregulated
NimC4	2.28723	-2.38096	negative	none
Nplp3	1.23423	-3.0267	negative	none
nrv2	0.595242	-0.516036	negative	none
Pdh	0.552648	-0.862899	negative	none
Prm	0.625481	-1.5268	negative	none
retinin	0.671916	-1.38357	negative	none
Sirup	0.798673	-0.525589	negative	none
tmod	1.01926	-1.60328	negative	none
yellow-e	1.32861	-2.30077	negative	none
