## Supplementary material for "An *in vivo* knockdown strategy reveals multiple functions for circMbl"

### Sheet: Sheet1
Table S3. Oligonucleotides used in this study.
Cloning Primers			shRNA	oligo1	oligo2
		1	circMbl	ctagcagtCAGCATCAAGATAATGTAAACtagttatattcaagcataGTTTACATTATCTTGATGCTGgcg	aattcgcCAGCATCAAGATAATGTAAACtatgcttgaatataactaGTTTACATTATCTTGATGCTGactg
		2	circMbl 2	ctagcagtCATCAAGATAATGTAAACTCAtagttatattcaagcataTGAGTTTACATTATCTTGATGgcg	aattcgcCATCAAGATAATGTAAACTCAtatgcttgaatataactaTGAGTTTACATTATCTTGATGactg
		3	circMbl 3	CtagcagtCGACAGCATCAAGATAATGTAtagttatattcaagcataTACATTATCTTGATGCTGTCGgcg	aattcgcCGACAGCATCAAGATAATGTAtatgcttgaatataactaTACATTATCTTGATGCTGTCGactg
		4	circMbl 8MM	ctagcagtCAGCATACCTCGCCTGTAAACtagttatattcaagcataGTTTACAGGCGAGGTATGCTGgcg	aattcgcCAGCATACCTCGCCTGTAAACtatgcttgaatataactaGTTTACAGGCGAGGTATGCTGactg
		5	shRNA-colony PCR	ACCAGCAACCAAGTAAATCAAC	TAATCGTGTGTGATGCCTACC
qPCR primers
		Target	isoform	oligo1	oligo2
	1	Mbl	circ	AGGACACCGAATGCAAGTTC	AAACGCAGCTGTTAATTTTTG
	2	rp49	mRNA	TACAGGCCCAAGATCGTGAA	CCATTTGTGCGACAGCTTAG
	3	28srRNA	rRNA	ATTCAGGTTCATCGGGCTTA	CCGTGAGGGAAAGTTGAAAA
	4	Mbl	mRNA	AGGACACCGAATGCAAGTTC	GTATTTGCACGGCGGTTTAT
