## Supplementary material for "An *in vivo* knockdown strategy reveals multiple functions for circMbl"

### Sheet: Sheet1
Table S4. Summary of RNA-seq datasets in the manuscript
Sample	Type of Sequencing	No of samples	Figure
circMbl KD	Total RNA-seq	3	1B
control	Total RNA-seq	3	1B
circMbl KD	Total RNA-seq	3	1C
control	Total RNA-seq	3	1C
circMbl KD	polyA+ selected RNA-seq	3	1D
control	polyA+ selected RNA-seq	3	1D
circMbl KD	Total RNA-seq	3	1E
control	Total RNA-seq	3	1E
Control	Total RNA-seq in the input and after AGO1-IP	3 for Input and 3 for IP	2C,D
circMbl KD	Total RNA-seq in the input and after AGO1-IP	3 for Input and 3 for IP	2C,D
control	3'-end libraries	3	3A
circMbl KD	3'-end libraries	3	3A
circMbl OE	3'-end libraries	3	3A
circMbl KD	3'-end libraries	3	S2A
circMbl OE	3'-end libraries	3	S2A
control and circMbl KD	polyA+ selected RNA-seq	3	3B, C
control and KD	Total RNA-seq	3	S1B
